# Simultaneous knockout of VITAMIN C DEFECTIVE 2 and 3 exacerbates ascorbate deficiency and light stress sensitivity

**DOI:** 10.1101/2025.04.03.647133

**Authors:** Yasuhiro Tanaka, Takanori Maruta, Koki Arima, Hiroki Nakayama, Akane Hamada, Takahiro Ishikawa

## Abstract

Light-dependent activation of ascorbate biosynthesis is essential for accumulating ascorbate to mitigate photooxidative stress. The *VTC2* and *VTC3* genes play key roles in this process: *VTC2* encodes GDP-L-galactose phosphorylase (GGP), the rate-limiting enzyme in ascorbate biosynthesis, and *VTC3* encodes a putative protein kinase/phosphatase with an unknown function. Here, we investigated their functional and genetic relationship. In *vtc3* mutants, *VTC2* transcription and GGP activity were slightly enhanced, suggesting that VTC3 is not required for VTC2 expression. Additionally, the *vtc3* mutation had negligible effects on the transcriptome and the activity of enzymes involved in ascorbate redox cycle regulation, narrowing down the possible roles of VTC3 in ascorbate biosynthesis. Under low-light conditions, ascorbate levels were lower in *vtc2* than in *vtc3* mutants, but *vtc2* retained the ability to increase ascorbate levels under high-light stress, unlike *vtc3*. The simultaneous knockout of VTC2 and VTC3 further reduced ascorbate levels compared to single mutants and severely impaired light stress-induced ascorbate accumulation, resulting in impaired non-photochemical quenching and enhanced photooxidative damage. These findings highlight the additive effects of VTC2 and VTC3 on ascorbate biosynthesis and stress tolerance. The *vtc2 vtc3* double mutants provide a valuable model for further elucidating the physiological roles of ascorbate in plants.
