## Supplementary Table S1 for "Simultaneous knockout of VITAMIN C DEFECTIVE 2 and 3 exacerbates ascorbate deficiency and light stress sensitivity"

### Sheet: Sheet1
Table S1 List of primers used
Name	Secuence	Use
VTC2-qF2	5’- TCAGACTGCTGTGTTTGCCTTC -3’	qPCR
VTC2-qR2	5’- TGTTTCTCTGCGTAACACTGTGG -3’	qPCR
VTC5-qF2	5’- AGCGTCGTTGCAATCAATGTGAG -3’	qPCR
VTC5-qR2	5’- ACGAGGAATCAGCAACACATGCC -3’	qPCR
Actin2 qF	5’- GGCAAGTCATCACGATTGG -3’	qPCR
Actin2 qF	5’- CAGCTTCCATTCCCACAAAC -3’	qPCR
vtc2-F	5’ - CAAAAGAGTTCCGACCGTTG - 3’	semi-quantitative RT-PCR
vtc2-R	5’ - GAGGCAAGCAGTCAAGAACAC - 3’	semi-quantitative RT-PCR
vtc3-F	5’ - GCCATTGTGTCTTCTGGTCTG-3’	semi-quantitative RT-PCR
vtc3-R	5’ - CCTGGAGTCACCAACATTCG-3’	semi-quantitative RT-PCR
Actin2-F	5’- GGCAAGTCATCACGATTGG -3’	semi-quantitative RT-PCR
Actin2-R	5’- TCATACTCGGCCTTGGAGATC-3’	semi-quantitative RT-PCR
