## Supplementary Table S2 for "Simultaneous knockout of VITAMIN C DEFECTIVE 2 and 3 exacerbates ascorbate deficiency and light stress sensitivity"

### Sheet: differentially expressed genes
Table S2 List of genes whose expression is altered in vtc mutants and gene ontology enrichment analysis
Genes whose expression is altered in vtc mutants
AGI code	Symbol	Full name	Fold change vtc2/WT	FDR p-value vtc2/WT	Fold change vtc3/WT	FDR p-value vtc3/WT	Fold change vtc3/vtc2	FDR p-value vtc3/vtc2
AT1G25150	AT1G25150	F-box family protein	768.34	0.00319315	76.1727	0.76447	-10.0868	1
AT2G34600	JAZ7	jasmonate-zim-domain protein 7	18.1762	0.000224269	3.0513	1	-5.95687	0.0654285
AT3G07350	AT3G07350	sulfate/thiosulfate import ATP-binding protein, putative (DUF506)	14.5088	3.54571e-09	5.03302	0.270659	-2.88273	0.0696472
AT1G74930	ORA47	Integrase-type DNA-binding superfamily protein	12.9603	6.74224e-24	2.4268	0.577574	-5.34051	4.39324e-13
AT5G61600	ERF104	ethylene response factor 104	10.0952	3.86988e-31	1.73424	0.897525	-5.82115	1.02546e-20
AT1G80440	AT1G80440	Galactose oxidase/kelch repeat superfamily protein	8.0087	3.6199e-19	1.93928	0.602877	-4.12973	1.11428e-09
AT1G21910	DREB26	Integrase-type DNA-binding superfamily protein	7.93407	4.14557e-13	1.03853	1	-7.63969	9.21239e-13
AT1G35140	PHI-1	Phosphate-responsive 1 family protein	7.84337	4.61309e-11	1.99364	0.897525	-3.93419	2.03084e-05
AT3G50800	AT3G50800	hypothetical protein	7.51897	7.93908e-09	1.17964	1	-6.37398	2.65279e-07
AT2G20670	AT2G20670	sugar phosphate exchanger, putative (DUF506)	7.45185	2.49886e-20	1.8009	0.641918	-4.13786	1.15398e-10
AT4G37610	BT5	BTB and TAZ domain protein 5	6.46235	2.25909e-15	2.1767	0.300832	-2.96887	9.90578e-06
AT5G45340	CYP707A3	cytochrome P450, family 707, subfamily A, polypeptide 3	6.40619	5.56343e-09	1.83264	0.94064	-3.49562	9.80302e-05
AT1G77640	AT1G77640	Integrase-type DNA-binding superfamily protein	6.24289	0.0390391	-1.04811	1	-6.54325	0.0585586
AT5G51190	AT5G51190	Integrase-type DNA-binding superfamily protein	6.08999	3.94313e-10	1.15785	1	-5.25973	2.54984e-08
AT3G15630	AT3G15630	plant/protein	5.9561	1.82395e-05	1.88869	0.977648	-3.15356	0.0264617
AT5G21940	AT5G21940	hybrid signal transduction histidine kinase M-like protein	5.93482	5.01476e-20	1.83006	0.314086	-3.24296	5.16153e-09
AT3G15450	AT3G15450	aluminum induced protein with YGL and LRDR motifs	5.38991	1.85792e-12	1.73271	0.891937	-3.11068	1.0347e-05
AT1G25400	AT1G25400	transmembrane protein	5.32888	1.61433e-05	1.57049	1	-3.39312	0.00404777
AT2G25200	AT2G25200	hypothetical protein (DUF868)	5.06041	6.15798e-06	1.46321	1	-3.45843	0.000748863
AT1G23390	AT1G23390	Kelch repeat-containing F-box family protein	4.9541	1.55808e-18	1.59716	0.76447	-3.10182	2.59675e-09
AT5G61590	AT5G61590	Integrase-type DNA-binding superfamily protein	4.8682	7.82841e-15	1.70261	0.734653	-2.85926	1.41141e-06
AT1G13260	RAV1	related to ABI3/VP1 1	4.81434	3.6199e-19	1.08301	1	-4.44533	3.85149e-17
AT2G40000	HSPRO2	ortholog of sugar beet HS1 PRO-1 2	4.79536	7.41079e-15	1.52733	0.897525	-3.13969	6.62072e-08
AT4G27280	AT4G27280	Calcium-binding EF-hand family protein	4.4889	6.78892e-12	-1.22444	1	-5.49639	2.37636e-14
AT2G25900	ATCTH	Zinc finger C-x8-C-x5-C-x3-H type family protein	4.43872	2.25909e-15	1.62291	0.76447	-2.73504	4.48213e-07
AT1G07135	AT1G07135	glycine-rich protein	4.32914	1.309e-08	1.24227	1	-3.48486	4.70903e-06
AT4G24570	DIC2	dicarboxylate carrier 2	4.2736	2.99776e-13	1.59925	0.897525	-2.67224	2.70875e-06
AT4G32480	AT4G32480	sugar phosphate exchanger, putative (DUF506)	4.25788	1.18409e-07	1.96417	0.808207	-2.16777	0.0486885
AT4G17490	ERF6	ethylene responsive element binding factor 6	4.21276	1.86009e-06	-1.06857	1	-4.50162	7.71751e-07
AT5G23350	AT5G23350	GRAM domain protein/ABA-responsive-like protein	4.20092	0.027609	2.51334	0.925788	-1.67145	1
AT3G48360	BT2	BTB and TAZ domain protein 2	4.05297	1.50255e-08	1.16078	1	-3.4916	1.05015e-06
AT2G15880	AT2G15880	Leucine-rich repeat (LRR) family protein	4.0477	1.63625e-08	-1.10194	1	-4.46032	2.1838e-09
AT3G44260	CAF1a	Polynucleotidyl transferase, ribonuclease H-like superfamily protein	4.03816	2.82516e-10	1.21861	1	-3.31375	8.79089e-08
AT5G04770	CAT6	cationic amino acid transporter 6	3.99211	0.0163567	2.96747	0.839239	-1.34529	1
AT1G27730	STZ	salt tolerance zinc finger	3.90817	2.09715e-06	-1.02587	1	-4.00926	1.91029e-06
AT3G55980	SZF1	salt-inducible zinc finger 1	3.83462	5.54775e-15	1.14103	1	-3.36067	5.32897e-12
AT4G37260	MYB73	myb domain protein 73	3.8023	2.74015e-14	1.31611	1	-2.88905	5.16153e-09
AT3G18773	AT3G18773	RING/U-box superfamily protein	3.74725	8.81956e-07	1.21694	1	-3.07924	7.07684e-05
AT2G27830	AT2G27830	hypothetical protein	3.70306	3.75086e-10	1.22812	1	-3.01523	1.96242e-07
AT4G17500	ERF-1	ethylene responsive element binding factor 1	3.63418	2.80463e-11	1.16388	1	-3.12247	7.89374e-09
AT5G61440	ACHT5	atypical CYS HIS rich thioredoxin 5	3.60404	1.17977e-05	1.28918	1	-2.79559	0.00163667
AT3G50060	MYB77	myb domain protein 77	3.56539	2.54123e-09	-1.31907	1	-4.70299	3.62052e-13
AT1G68840	RAV2	related to ABI3/VP1 2	3.53591	3.47666e-07	-1.08951	1	-3.85243	5.06633e-08
AT2G32100	OFP16	ovate family protein 16	3.39395	7.28115e-07	1.92411	0.490609	-1.76391	0.289551
AT1G68520	BBX14	B-box type zinc finger protein with CCT domain-containing protein	3.35973	6.60746e-18	1.31806	0.897525	-2.549	2.60263e-10
AT4G27410	RD26	NAC (No Apical Meristem) domain transcriptional regulator superfamily protein	3.29232	3.47666e-07	2.19741	0.073907	-1.49828	1
AT5G65207	AT5G65207	hypothetical protein	3.23385	0.000444958	1.63449	0.95261	-1.97851	0.271777
AT5G20250	DIN10	Raffinose synthase family protein	3.21642	3.74985e-06	1.42752	0.973821	-2.25315	0.00961443
AT5G14730	AT5G14730	hypothetical protein	3.09985	0.0387484	1.55032	1	-1.99949	1
AT3G56400	WRKY70	WRKY DNA-binding protein 70	3.08314	0.00323993	1.02492	1	-3.00819	0.00722608
AT5G56550	OXS3	oxidative stress 3	3.06652	0.00425629	1.34244	1	-2.28429	0.169475
AT5G03350	AT5G03350	Legume lectin family protein	3.01645	0.00127024	2.41148	0.192285	-1.25087	1
AT1G25560	TEM1	AP2/B3 transcription factor family protein	2.88879	0.00152147	-1.02167	1	-2.95138	0.00121169
AT5G57560	TCH4	Xyloglucan endotransglucosylase/hydrolase family protein	2.88851	2.72119e-06	-1.13721	1	-3.28484	8.65285e-08
AT4G11280	ACS6	1-aminocyclopropane-1-carboxylic acid (acc) synthase 6	2.86588	7.47e-08	-1.16317	1	-3.3335	5.41689e-10
AT3G10020	AT3G10020	plant/protein	2.8653	3.62484e-10	1.51909	0.76447	-1.88619	0.00210279
AT3G06630	AT3G06630	protein kinase family protein	2.82725	0.0399742	1.02734	1	-2.752	0.0601139
AT1G70290	TPS8	trehalose-6-phosphatase synthase S8	2.7762	0.000107637	-1.25426	1	-3.48209	3.89099e-07
AT5G18670	BMY3	beta-amylase 3	2.76551	4.91419e-06	1.5485	0.897525	-1.78593	0.100484
AT2G34430	LHB1B1	light-harvesting chlorophyll-protein complex II subunit B1	2.73124	0.000218085	1.53031	0.897525	-1.78477	0.363942
AT3G02550	LBD41	LOB domain-containing protein 41	2.72617	0.0248685	1.73063	0.933801	-1.57524	1
AT4G36040	J11	Chaperone DnaJ-domain superfamily protein	2.67238	9.08491e-08	1.40128	0.897525	-1.9071	0.00543646
AT2G18700	TPS11	trehalose phosphatase/synthase 11	2.63548	0.000723524	1.11303	1	-2.36785	0.00531213
AT3G46600	AT3G46600	GRAS family transcription factor	2.62652	5.6805e-10	1.1042	1	-2.37865	7.16646e-08
AT4G08950	EXO	Phosphate-responsive 1 family protein	2.60154	1.23623e-07	1.06523	1	-2.44224	1.67464e-06
AT2G15080	RLP19	receptor like protein 19	2.56035	0.000116228	1.38899	0.984318	-1.84332	0.0937694
AT3G45970	EXLA1	expansin-like A1	2.55203	0.0316058	1.11566	1	-2.28747	0.141969
AT1G28330	DYL1	dormancy-associated protein-like 1	2.52165	0.000132241	1.27784	1	-1.97336	0.0274594
AT2G44500	AT2G44500	O-fucosyltransferase family protein	2.49375	0.00367532	1.72054	0.897525	-1.4494	1
AT2G15890	MEE14	maternal effect embryo arrest 14	2.47406	0.000210706	-1.20863	1	-2.99023	1.39712e-06
AT5G47230	ERF5	ethylene responsive element binding factor 5	2.46812	0.00146868	-1.1418	1	-2.8181	0.000144606
AT1G49130	BBX17	B-box type zinc finger protein with CCT domain-containing protein	2.46628	0.0031135	-1.45123	1	-3.57914	2.35636e-06
AT3G59080	AT3G59080	Eukaryotic aspartyl protease family protein	2.36795	0.00146788	1.26357	1	-1.87401	0.10675
AT2G36050	OFP15	ovate family protein 15	2.34	0.00988459	1.26166	1	-1.8547	0.294201
AT2G26530	AR781	AR781, pheromone receptor-like protein (DUF1645)	2.31734	0.0224731	1.10493	1	-2.09727	0.099465
AT1G78830	AT1G78830	Curculin-like (mannose-binding) lectin family protein	2.30945	0.00519224	1.47147	0.933291	-1.56948	1
AT4G33666	AT4G33666	hypothetical protein	2.28623	0.00319315	1.21958	1	-1.8746	0.100484
AT1G71030	MYBL2	MYB-like 2	2.27817	1.02448e-06	1.07438	1	-2.12045	1.74865e-05
AT1G80920	J8	Chaperone DnaJ-domain superfamily protein	2.26927	0.027609	-1.05943	1	-2.40413	0.0151382
AT2G41640	AT2G41640	Glycosyltransferase family 61 protein	2.21556	0.000113605	1.06055	1	-2.08908	0.000614191
AT2G47000	ABCB4	ATP binding cassette subfamily B4	2.20984	0.0342553	1.6524	0.897525	-1.33735	1
AT3G19680	AT3G19680	hypothetical protein (DUF1005)	2.1685	0.000878948	1.02061	1	-2.12472	0.0019551
AT4G05070	AT4G05070	Wound-responsive family protein	2.15861	0.00510517	1.28902	1	-1.67462	0.399688
AT1G73500	MKK9	MAP kinase kinase 9	2.15735	0.000423845	-1.13823	1	-2.45555	1.3489e-05
AT1G74940	AT1G74940	cyclin-dependent kinase, putative (DUF581)	2.11439	0.000723623	1.31223	0.989431	-1.61129	0.255447
AT2G40140	CZF1	zinc finger (CCCH-type) family protein	2.10223	0.000222585	1.45664	0.897525	-1.4432	0.776233
AT4G28240	AT4G28240	Wound-responsive family protein	2.0989	0.00191252	1.56804	0.893616	-1.33855	1
AT1G49500	AT1G49500	transcription initiation factor TFIID subunit 1b-like protein	2.07426	0.000914886	1.29951	0.997875	-1.59619	0.274547
AT3G52060	AT3G52060	core-2/I-branching beta-1,6-N-acetylglucosaminyltransferase family protein	2.05636	0.0019636	1.37367	0.927293	-1.49699	0.734957
AT4G03510	RMA1	RING membrane-anchor 1	2.03912	0.00470651	-1.22755	1	-2.50313	2.90385e-05
AT5G16370	AAE5	acyl activating enzyme 5	2.0389	0.0335864	1.08904	1	-1.87219	0.111056
AT2G18560	AT2G18560	UDP-Glycosyltransferase superfamily protein	2.01801	0.00374142	1.39539	0.925788	-1.4462	1
AT5G39080	AT5G39080	HXXXD-type acyl-transferase family protein	2.01326	0.00246902	1.21471	1	-1.6574	0.169475
AT1G72910	AT1G72910	Toll-Interleukin-Resistance (TIR) domain-containing protein	2.01029	0.0399304	-1.25956	1	-2.53208	0.000893336
AT5G63470	NF-YC4	nuclear factor Y, subunit C4	1.96514	0.00319315	-1.0342	1	-2.03235	0.0018018
AT2G17450	RHA3A	RING-H2 finger A3A	1.94088	0.00256081	-1.08651	1	-2.10878	0.000283452
AT3G56880	AT3G56880	VQ motif-containing protein	1.91998	0.0154042	1.22917	1	-1.56201	0.578078
AT4G03190	GRH1	GRR1-like protein 1	1.91267	0.0316504	1.39027	0.951426	-1.37576	1
AT4G29190	OZF2	Zinc finger C-x8-C-x5-C-x3-H type family protein	1.90876	0.00208254	1.31949	0.937269	-1.44659	0.681428
AT5G06870	PGIP2	polygalacturonase inhibiting protein 2	1.89584	0.0316058	1.379	0.965844	-1.37479	1
AT1G19770	PUP14	purine permease 14	1.88919	0.0132858	1.28313	1	-1.47233	0.907947
AT4G01950	GPAT3	glycerol-3-phosphate acyltransferase 3	1.86896	0.0290839	1.17457	1	-1.59119	0.477976
AT5G50450	AT5G50450	HCP-like superfamily protein with MYND-type zinc finger	1.8616	0.00812173	1.28356	1	-1.45034	0.850984
AT5G67420	LBD37	LOB domain-containing protein 37	1.85859	0.000227775	1.41382	0.795333	-1.31458	1
AT3G18980	ETP1	EIN2 targeting protein1	1.85293	0.00779835	1.22316	1	-1.51488	0.435318
AT2G34620	AT2G34620	Mitochondrial transcription termination factor family protein	1.81423	0.00812173	1.24166	1	-1.46113	0.644543
AT3G26510	AT3G26510	Octicosapeptide/Phox/Bem1p family protein	1.81369	0.00301554	1.13152	1	-1.60287	0.0872195
AT1G12520	CCS	copper chaperone for SOD1	1.80899	0.00278686	1.32852	0.897525	-1.36166	1
AT5G23660	SWEET12	bidirectional sugar transporter SWEET12-like protein	1.73381	0.0441454	1.40959	0.897525	-1.23001	1
AT3G02170	LNG2	longifolia2	1.72868	0.0225554	1.01277	1	-1.70688	0.0422457
AT3G62720	XT1	xylosyltransferase 1	1.71921	0.0316058	1.1613	1	-1.48041	0.593114
AT5G24470	PRR5	two-component response regulator-like protein	1.71733	0.027609	1.22871	1	-1.39767	1
AT5G24490	AT5G24490	30S ribosomal protein	1.71539	0.0478148	-1.04597	1	-1.79424	0.0254592
AT3G10985	SAG20	senescence associated gene 20	1.70208	0.0316058	-1.0159	1	-1.72914	0.0337385
AT5G57660	COL5	CONSTANS-like 5	1.65578	0.0335864	1.08176	1	-1.53064	0.223565
AT5G60680	AT5G60680	transcription initiation factor TFIID subunit (Protein of unknown function, DUF584)	4.65409	1.83579e-23	1.87504	0.0192951	-2.48212	2.1711e-08
AT3G59940	AT3G59940	Galactose oxidase/kelch repeat superfamily protein	3.72858	5.19064e-16	1.88738	0.0192951	-1.97553	0.00055013
AT5G19120	AT5G19120	Eukaryotic aspartyl protease family protein	9.28211	6.74224e-24	2.77583	0.00435004	-3.3439	3.57993e-08
AT1G62810	CuAO1	Copper amine oxidase family protein	3.0392	1.85833e-09	3.5378	1.30247e-11	1.16406	1
AT4G26850	VTC2	GDP-L-galactose phosphorylase 1	-105.498	1.57759e-145	1.00115	1	105.62	1.41181e-145
AT2G46940	AT2G46940	fold protein	-6.85806	0.00812173	-1.99182	0.962107	3.44312	1
AT2G29480	GSTU2	glutathione S-transferase tau 2	-6.19992	2.26153e-06	-2.36104	0.545312	2.62593	0.760428
AT2G29500	AT2G29500	HSP20-like chaperones superfamily protein	-4.97807	0.00263388	-3.37797	0.314086	1.47369	1
AT4G15248	BBX30	B-box type zinc finger family protein	-4.93644	0.0281389	-1.58869	1	3.10725	0.820111
AT4G26950	AT4G26950	senescence regulator (Protein of unknown function, DUF584)	-4.17122	0.00510216	-2.6427	0.808207	1.57839	1
AT4G10960	UGE5	UDP-D-glucose/UDP-D-galactose 4-epimerase 5	-3.84514	0.000165578	-1.24314	1	3.09309	0.0146093
AT1G33102	AT1G33102	hypothetical protein	-3.73886	0.00191252	-2.56478	0.480471	1.45777	1
AT5G17390	AT5G17390	Adenine nucleotide alpha hydrolases-like superfamily protein	-3.68333	0.00731147	-2.54958	0.600234	1.44468	1
AT1G10585	AT1G10585	basic helix-loop-helix (bHLH) DNA-binding superfamily protein	-3.6334	7.21167e-06	-2.12304	0.317669	1.71141	1
AT1G78660	GGH1	gamma-glutamyl hydrolase 1	-3.48633	4.16712e-09	-1.42622	0.897525	2.44445	0.000379322
AT5G06760	LEA4-5	Late Embryogenesis Abundant 4-5	-3.44066	0.00731147	2.02539	0.589984	6.9687	1.47553e-09
AT3G21890	BBX31	B-box type zinc finger family protein	-3.27387	0.0450908	-1.91882	0.901095	1.70619	1
AT5G03210	DIP2	E3 ubiquitin-protein ligase	-3.23963	2.38477e-05	-1.56762	0.897525	2.06659	0.130397
AT1G24580	AT1G24580	RING/U-box superfamily protein	-3.22126	0.012588	-1.56348	0.977648	2.06032	1
AT1G56650	PAP1	production of anthocyanin pigment 1	-3.06839	1.16561e-08	-1.28967	1	2.37921	0.000108579
AT3G14395	AT3G14395	hypothetical protein	-3.00152	0.0213456	-1.59681	1	1.8797	1
AT3G21150	BBX32	B-box 32	-2.85568	0.00319315	-1.5517	0.925788	1.84036	1
AT5G47060	AT5G47060	hypothetical protein (DUF581)	-2.84149	0.0165626	-1.80707	0.897525	1.57243	1
AT1G74810	BOR5	HCO3- transporter family	-2.7924	7.10908e-05	-1.04176	1	2.68047	0.000241594
AT4G34131	UGT73B3	UDP-glucosyl transferase 73B3	-2.73569	0.000946132	-1.54738	0.897525	1.76795	0.792449
AT4G34550	AT4G34550	F-box protein	-2.72668	0.00185401	-1.41956	0.999599	1.92079	0.368136
AT5G54840	SGP1	Ras-related small GTP-binding family protein	-2.71851	0.00240916	-1.63112	0.897525	1.66666	1
AT3G29590	AT5MAT	HXXXD-type acyl-transferase family protein	-2.69925	0.0441454	-1.62039	0.956076	1.6658	1
AT2G25625	AT2G25625	histone deacetylase-like protein	-2.68761	1.50255e-08	-1.00914	1	2.66328	3.57993e-08
AT1G09500	AT1G09500	NAD(P)-binding Rossmann-fold superfamily protein	-2.63027	0.00829855	-1.35682	1	1.93855	0.48943
AT1G69480	AT1G69480	EXS (ERD1/XPR1/SYG1) family protein	-2.62956	0.000599903	-1.03644	1	2.53712	0.00198491
AT3G45210	AT3G45210	transcription initiation factor TFIID subunit (Protein of unknown function, DUF584)	-2.59196	0.00369202	-1.52973	0.925788	1.69439	1
AT4G14690	ELIP2	Chlorophyll A-B binding family protein	-2.54275	4.17073e-09	-1.39326	0.897525	1.82503	0.003452
AT1G02220	NAC003	NAC domain containing protein 3	-2.50269	0.0132591	-1.60309	0.897525	1.56117	1
AT1G06980	AT1G06980	6,7-dimethyl-8-ribityllumazine synthase	-2.50165	0.0171994	-1.58994	0.914023	1.57343	1
AT1G67810	SUFE2	sulfur E2	-2.49298	0.0496001	1.10387	1	2.75194	0.0209316
AT1G06180	MYB13	myb domain protein 13	-2.4663	0.00273389	-1.6771	0.893616	1.47057	1
AT1G19050	ARR7	response regulator 7	-2.42707	0.00746845	-1.69937	0.897525	1.42822	1
AT3G22840	ELIP1	Chlorophyll A-B binding family protein	-2.38967	4.88503e-06	-1.01416	1	2.35631	9.90881e-06
AT5G49480	CP1	Ca2+-binding protein 1	-2.37943	0.00369202	-2.09164	0.178735	1.13759	1
AT2G02010	GAD4	glutamate decarboxylase 4	-2.33102	0.0334167	1.46416	0.942288	3.41298	1.74435e-05
AT1G21460	SWEET1	Nodulin MtN3 family protein	-2.31924	0.00127024	-1.86979	0.302348	1.24037	1
AT2G46680	HB-7	homeobox 7	-2.31757	0.000246449	1.03746	1	2.40438	0.000108579
AT2G29420	GSTU7	glutathione S-transferase tau 7	-2.31129	0.00240916	-1.85399	0.379987	1.24665	1
AT3G17609	HYH	HY5-homolog	-2.29828	0.0332126	-1.89948	0.760411	1.20995	1
AT3G61890	HB-12	homeobox 12	-2.28078	0.00918982	-1.18942	1	1.91756	0.185103
AT2G33380	RD20	Caleosin-related family protein	-2.24376	0.0143945	-1.02149	1	2.19656	0.0297285
AT4G25480	DREB1A	dehydration response element B1A	-2.24031	0.0113604	-1.42382	0.94573	1.57345	1
AT4G31860	AT4G31860	Protein phosphatase 2C family protein	-2.23642	0.000227775	-1.54802	0.808207	1.44469	1
AT1G69260	AFP1	ABI five binding protein	-2.21547	0.0152726	1.53722	0.897525	3.40567	2.13909e-07
AT1G34060	AT1G34060	Pyridoxal phosphate (PLP)-dependent transferases superfamily protein	-2.2043	0.00278686	-1.63069	0.76447	1.35176	1
AT5G62920	ARR6	response regulator 6	-2.17504	0.0152726	-1.72719	0.799645	1.25929	1
AT2G44940	AT2G44940	Integrase-type DNA-binding superfamily protein	-2.17223	0.000227775	-1.48077	0.893616	1.46697	0.995428
AT4G34590	GBF6	G-box binding factor 6	-2.14184	0.00231442	-1.72025	0.456517	1.24508	1
AT5G54470	BBX29	B-box type zinc finger family protein	-2.1325	0.0489944	-1.03544	1	2.05952	0.111056
AT2G42540	COR15A	cold-regulated 15a	-2.13113	0.00812173	-1.25219	1	1.70192	0.385736
AT1G63840	AT1G63840	RING/U-box superfamily protein	-2.06752	0.00403734	-1.36431	0.936829	1.51544	0.980084
AT5G24120	SIGE	sigma factor E	-2.02461	0.000708838	-1.23658	1	1.63726	0.141969
AT5G55620	AT5G55620	hypothetical protein	-1.98553	0.0120071	-1.66913	0.602877	1.18956	1
AT3G56260	AT3G56260	hypothetical protein	-1.96973	0.0195571	-1.22431	1	1.60885	0.711498
AT2G17500	AT2G17500	Auxin efflux carrier family protein	-1.96475	0.00110783	-1.29033	0.956076	1.52268	0.429601
AT1G52880	NAM	NAC (No Apical Meristem) domain transcriptional regulator superfamily protein	-1.93262	0.0478148	-1.38165	0.945473	1.39878	1
AT2G02390	GSTZ1	glutathione S-transferase zeta 1	-1.919	0.00781957	-1.49514	0.893616	1.2835	1
AT4G13180	AT4G13180	NAD(P)-binding Rossmann-fold superfamily protein	-1.91262	0.00127024	-1.37817	0.897525	1.38779	1
AT5G52570	BETA-OHASE 2	beta-carotene hydroxylase 2	-1.90962	0.000867953	-1.29115	0.933801	1.479	0.466025
AT5G58770	cPT4	Undecaprenyl pyrophosphate synthetase family protein	-1.88111	0.0120858	-1.43616	0.897525	1.30982	1
AT1G02850	BGLU11	beta glucosidase 11	-1.88086	0.000296057	-1.61465	0.158424	1.16487	1
AT1G77450	NAC032	NAC domain containing protein 32	-1.85424	0.0115054	-1.62611	0.456517	1.14029	1
AT1G01720	ATAF1	NAC (No Apical Meristem) domain transcriptional regulator superfamily protein	-1.85362	0.00405662	-1.38276	0.897525	1.34052	1
AT2G37770	ChlAKR	NAD(P)-linked oxidoreductase superfamily protein	-1.85089	0.002739	-1.49671	0.72116	1.23664	1
AT1G56600	GolS2	galactinol synthase 2	-1.8465	0.0466569	-1.00064	1	1.84533	0.0696472
AT1G10650	AT1G10650	SBP (S-ribonuclease binding protein) family protein	-1.84564	0.0452508	-1.34839	0.956076	1.36877	1
AT5G20190	AT5G20190	Tetratricopeptide repeat (TPR)-like superfamily protein	-1.84529	0.00113712	-1.2714	0.94573	1.45139	0.453824
AT1G23440	AT1G23440	Peptidase C15, pyroglutamyl peptidase I-like protein	-1.83624	0.0379941	-1.68891	0.477768	1.08724	1
AT5G15950	AT5G15950	Adenosylmethionine decarboxylase family protein	-1.80759	0.00191094	1.05789	1	1.91223	0.000341749
AT5G01260	AT5G01260	Carbohydrate-binding-like fold	-1.79818	0.0193998	-1.30065	0.960104	1.38252	1
AT1G72680	CAD1	cinnamyl-alcohol dehydrogenase	-1.79076	0.0243399	-1.68616	0.314086	1.06203	1
AT4G30470	AT4G30470	NAD(P)-binding Rossmann-fold superfamily protein	-1.7806	0.0260986	-1.14344	1	1.55723	0.39237
AT5G22300	NIT4	nitrilase 4	-1.74952	0.0115054	-1.39292	0.897525	1.25601	1
AT3G24460	AT3G24460	Serinc-domain containing serine and sphingolipid biosynthesis protein	-1.74609	0.0353614	-1.6769	0.314086	1.04126	1
AT1G17170	GSTU24	glutathione S-transferase TAU 24	-1.74497	0.0456554	-1.30559	0.962107	1.33654	1
AT1G72770	HAB1	HYPERSENSITIVE TO ABA1	-1.72984	0.0188835	-1.27436	0.962107	1.35742	1
AT2G27420	AT2G27420	Cysteine proteinases superfamily protein	-1.7164	0.0260928	-1.08071	1	1.58822	0.171316
AT5G13750	ZIFL1	zinc induced facilitator-like 1	-1.71577	0.0301794	-1.6442	0.302348	1.04353	1
AT1G79270	ECT8	evolutionarily conserved C-terminal region 8	-1.68255	0.0113031	-1.05223	1	1.59903	0.0622858
AT1G79110	BRG2	zinc ion binding protein	-1.68066	0.0442847	-1.21276	1	1.38581	1
AT2G46790	PRR9	pseudo-response regulator 9	-1.65402	0.0496001	-1.28892	0.955918	1.28325	1
AT3G46670	UGT76E11	UDP-glucosyl transferase 76E11	-1.65193	0.0239385	-1.49926	0.574148	1.10183	1
AT4G37980	ELI3-1	cinnamyl alcohol dehydrogenase 7	-1.60581	0.0481911	-1.26484	0.956076	1.26958	1
AT4G01070	GT72B1	UDP-Glycosyltransferase superfamily protein	-1.60288	0.0308281	-1.29201	0.905402	1.24061	1
AT1G26770	EXPA10	expansin A10	-1.59397	0.0450908	-1.26069	0.956015	1.26436	1
AT2G15020	AT2G15020	hypothetical protein	-1.57809	0.0449567	-1.25491	0.955918	1.25754	1
AT2G29490	GSTU1	glutathione S-transferase TAU 1	-2.3187	0.0198696	-2.63114	0.0183236	-1.13475	1
AT3G04000	AT3G04000	NAD(P)-binding Rossmann-fold superfamily protein	-2.21945	1.82395e-05	-2.01693	0.00539104	1.10041	1
AT5G43500	ARP9	actin-related protein 9	-2.17748	5.60831e-06	-1.9882	0.00336303	1.0952	1
AT4G11650	OSM34	osmotin 34	8.54272	0.489563	39.1228	0.00452939	4.57967	0.550909
AT3G01420	DOX1	Peroxidase superfamily protein	9.75937	0.284181	33.4296	0.000798003	3.42539	0.6503
AT3G46280	AT3G46280	kinase-like protein	2.01865	1	16.6587	0.0180188	8.2524	0.0158619
AT1G30700	AT1G30700	FAD-binding Berberine family protein	-1.22274	1	14.229	0.0255971	17.3983	0.000355128
AT1G52690	LEA7	Late embryogenesis abundant protein (LEA) family protein	-2.7229	0.967666	8.36475	0.0192951	22.7763	8.75529e-06
AT2G14560	LURP1	LURP-one-like protein (DUF567)	2.52493	0.733869	7.53568	0.0167501	2.98451	0.679043
AT2G19190	FRK1	FLG22-induced receptor-like kinase 1	1.27261	1	5.68492	0.00435004	4.46712	0.00106442
AT4G16260	AT4G16260	Glycosyl hydrolase superfamily protein	-1.06597	1	5.53458	0.0227176	5.8997	0.00291585
AT5G50200	WR3	nitrate transmembrane transporter	1.16809	1	3.45356	0.00644432	2.9566	0.00523526
AT2G43620	AT2G43620	Chitinase family protein	1.4856	0.758191	2.59308	0.00435004	1.74548	0.303762
AT5G64120	AT5G64120	Peroxidase superfamily protein	1.04649	1	2.1582	0.025029	2.06232	0.00735911
AT5G59220	HAI1	PP2C protein (Clade A protein phosphatases type 2C)	-1.27131	1	2.10941	0.0159736	2.68171	2.63943e-06
AT3G44970	AT3G44970	Cytochrome P450 superfamily protein	-1.99066	0.0502272	-2.44731	0.0265017	-1.2294	1
AT2G40860	AT2G40860	protein kinase family protein / protein phosphatase 2C (PP2C) family protein	1.03887	1	-4.6691	2.6793e-12	-4.85059	5.03666e-14
AT1G53480	MRD1	mto 1 responding down 1	-1.19296	1	-32.4646	6.57129e-58	-27.2134	2.17148e-52
AT5G01881	AT5G01881	transmembrane protein	-2.33748	0.974478	-133.562	0.00703131	-57.1393	0.0876486
AT2G40850	PI4K GAMMA 1	phosphoinositide 4-kinase gamma 1	1.04061	1	-148.432	1.5765e-09	-154.46	5.89202e-11
AT5G02490	Hsp70-2	Heat shock protein 70 (Hsp 70) family protein	-1.06314	1	1.8887	0.0662372	2.00796	0.003452
AT5G59310	LTP4	lipid transfer protein 4	-1.48204	1	3.5006	0.166497	5.18803	0.00057387
AT3G12580	HSP70	heat shock protein 70	-1.00693	1	1.97082	0.178735	1.98448	0.0452742
AT4G22470	AT4G22470	protease inhibitor/seed storage/lipid transfer protein (LTP) family protein	-1.05755	1	5.2477	0.225894	5.54972	0.0327448
AT3G02480	AT3G02480	Late embryogenesis abundant protein (LEA) family protein	-1.269	1	4.17632	0.373922	5.29977	0.0217291
AT3G17790	PAP17	purple acid phosphatase 17	-1.15447	1	1.62216	0.602877	1.87274	0.0226276
AT4G34138	UGT73B1	UDP-glucosyl transferase 73B1	1.11601	1	-1.54184	0.602877	-1.72072	0.0353794
AT1G53903	AT1G53903	linoleate 9S-lipoxygenase-4 protein, putative (DUF581)	1.30077	1	-3.01795	0.641918	-3.92565	0.049844
AT5G52300	LTI65	CAP160 protein	-1.58994	0.998957	2.42359	0.76447	3.85336	0.00933747
AT5G59320	LTP3	lipid transfer protein 3	-1.36652	1	1.87754	0.87493	2.56569	0.0264617
AT1G62570	FMO GS-OX4	flavin-monooxygenase glucosinolate S-oxygenase 4	-1.4958	0.849737	1.61829	0.897525	2.42064	0.00961443
AT1G07430	HAI2	highly ABA-induced PP2C protein 2	-1.48098	0.898497	1.68936	0.897525	2.50191	0.0151382
AT5G52640	HSP90.1	heat shock-like protein	-1.37674	0.933491	1.63998	0.897525	2.25782	0.0226276
AT1G70090	LGT8	glucosyl transferase family 8	1.31535	0.758191	-1.33394	0.907431	-1.7546	0.017188
AT1G60190	PUB19	ARM repeat superfamily protein	-2.16415	0.125179	1.49464	0.933801	3.23464	0.000108579
AT5G15500	AT5G15500	Ankyrin repeat family protein	-2.07186	0.132953	1.50845	0.933801	3.12529	0.000227203
AT5G59080	AT5G59080	hypothetical protein	1.5794	0.480022	-1.46142	0.952072	-2.30816	0.00404777
AT2G24550	AT2G24550	major centromere autoantigen B-like protein	1.80242	0.400429	-1.50922	0.965844	-2.72025	0.00543646
AT1G61800	GPT2	glucose-6-phosphate/phosphate translocator 2	-1.72951	0.344481	1.39801	0.977648	2.41788	0.00439853
AT1G72920	AT1G72920	Toll-Interleukin-Resistance (TIR) domain family protein	2.10348	0.165967	-1.56223	0.984318	-3.28611	0.000850512
AT3G62570	AT3G62570	Tetratricopeptide repeat (TPR)-like superfamily protein	2.06764	0.642633	-2.17502	0.984318	-4.49716	0.0188029
AT2G23290	MYB70	myb domain protein 70	1.7445	0.0656852	-1.0866	1	-1.89556	0.0217291
AT3G06070	AT3G06070	hypothetical protein	1.9815	0.0983938	-1.22047	1	-2.41836	0.00681921
AT1G04770	AT1G04770	Tetratricopeptide repeat (TPR)-like superfamily protein	1.67234	0.112225	-1.18424	1	-1.98045	0.00543646
AT5G47220	ERF2	ethylene responsive element binding factor 2	1.98039	0.168643	-1.27211	1	-2.51927	0.0123384
AT2G46270	GBF3	G-box binding factor 3	-1.58445	0.221947	1.26277	1	2.0008	0.00178732
AT5G05440	PYL5	Polyketide cyclase/dehydrase and lipid transport superfamily protein	1.97707	0.343889	-1.41295	1	-2.79351	0.0378816
AT5G03360	AT5G03360	cysteine/histidine-rich C1 domain protein	3.01359	0.35329	-2.52152	1	-7.59883	0.00789296
AT3G62860	AT3G62860	alpha/beta-Hydrolases superfamily protein	1.55347	0.434961	-1.36072	1	-2.11383	0.0115775
AT5G47330	AT5G47330	alpha/beta-Hydrolases superfamily protein	1.58986	0.636539	-1.39346	1	-2.21542	0.04951

### Sheet: GO enrichment analysis
Table S2 List of genes whose expression is altered in vtc mutants and gene ontology enrichment analysis
GO terms enriched in genes whose expression was specifically promoted in vtc2							GO terms enriched in genes whose expression was specifically suppressed in vtc2
GO term	Description	Number in input list	Number in BG/Ref	p-value	FDR		GO term	Description	Number in input list	Number in BG/Ref	p-value	FDR
GO:0010033	response to organic substance	41	2023	6.9e-18	8.3e-15		GO:0042221	response to chemical	31	2853	5.7e-10	4.8e-07
GO:0009719	response to endogenous stimulus	36	1732	6e-16	3.6e-13		GO:0050896	response to stimulus	46	6250	2.5e-09	7.1e-07
GO:0042221	response to chemical	45	2853	1.1e-15	4.4e-13		GO:0009636	response to toxic substance	8	102	2.5e-09	7.1e-07
GO:0009725	response to hormone	33	1631	2.8e-14	8.1e-12		GO:1901700	response to oxygen-containing compound	22	1557	3.6e-09	7.5e-07
GO:0009723	response to ethylene	17	307	3.4e-14	8.1e-12		GO:0009628	response to abiotic stimulus	23	2022	7.9e-08	1.3e-05
GO:0010200	response to chitin	13	134	5.3e-14	1.1e-11		GO:0001101	response to acid chemical	17	1181	2.2e-07	2.7e-05
GO:2001141	regulation of RNA biosynthetic process	38	2445	6.5e-13	7.4e-11		GO:0019438	aromatic compound biosynthetic process	28	3058	2e-07	2.7e-05
GO:0010243	response to organonitrogen compound	13	166	6.7e-13	7.4e-11		GO:0009266	response to temperature stimulus	12	559	2.8e-07	2.8e-05
GO:0006355	regulation of transcription, DNA-templated	38	2443	6.4e-13	7.4e-11		GO:0071482	cellular response to light stimulus	7	130	3e-07	2.8e-05
GO:0070887	cellular response to chemical stimulus	27	1176	5.8e-13	7.4e-11		GO:0071478	cellular response to radiation	7	135	3.8e-07	3.2e-05
GO:1903506	regulation of nucleic acid-templated transcription	38	2445	6.5e-13	7.4e-11		GO:1901362	organic cyclic compound biosynthetic process	28	3174	4.3e-07	3.3e-05
GO:0051252	regulation of RNA metabolic process	38	2474	9.3e-13	9.4e-11		GO:0071489	cellular response to red or far red light	6	85	4.9e-07	3.4e-05
GO:0019219	regulation of nucleobase-containing compound metabolic process	38	2529	1.8e-12	1.6e-10		GO:0090487	secondary metabolite catabolic process	5	46	6.3e-07	3.8e-05
GO:1901700	response to oxygen-containing compound	30	1557	1.9e-12	1.6e-10		GO:0009407	toxin catabolic process	5	46	6.3e-07	3.8e-05
GO:0009873	ethylene-activated signaling pathway	13	185	2.4e-12	1.9e-10		GO:0044699	single-organism process	53	9448	9.9e-07	5.6e-05
GO:0097659	nucleic acid-templated transcription	38	2561	2.6e-12	1.9e-10		GO:0009414	response to water deprivation	9	347	2.2e-06	0.00011
GO:0006351	transcription, DNA-templated	38	2559	2.6e-12	1.9e-10		GO:0009404	toxin metabolic process	5	60	2.1e-06	0.00011
GO:0032774	RNA biosynthetic process	38	2566	2.8e-12	1.9e-10		GO:0009415	response to water	9	355	2.6e-06	0.00012
GO:0050896	response to stimulus	61	6250	3.3e-12	2.1e-10		GO:0009809	lignin biosynthetic process	5	70	4.3e-06	0.00019
GO:0009755	hormone-mediated signaling pathway	22	821	6.1e-12	3.7e-10		GO:0071214	cellular response to abiotic stimulus	7	202	5e-06	0.0002
GO:0071369	cellular response to ethylene stimulus	13	206	8.8e-12	4.5e-10		GO:0019748	secondary metabolic process	10	492	4.8e-06	0.0002
GO:2000112	regulation of cellular macromolecule biosynthetic process	38	2657	7.9e-12	4.5e-10		GO:0010033	response to organic substance	20	2023	5.6e-06	0.00022
GO:0071310	cellular response to organic substance	24	1023	8.9e-12	4.5e-10		GO:0009719	response to endogenous stimulus	18	1732	9.2e-06	0.00033
GO:0010556	regulation of macromolecule biosynthetic process	38	2666	8.7e-12	4.5e-10		GO:0009639	response to red or far red light	7	222	9.1e-06	0.00033
GO:1901698	response to nitrogen compound	14	264	1.2e-11	5.9e-10		GO:0006950	response to stress	27	3506	9.8e-06	0.00033
GO:0031323	regulation of cellular metabolic process	40	2980	1.3e-11	6e-10		GO:0009725	response to hormone	17	1631	1.6e-05	0.00053
GO:0031326	regulation of cellular biosynthetic process	38	2734	1.8e-11	8.2e-10		GO:0009808	lignin metabolic process	5	95	1.8e-05	0.00054
GO:0051171	regulation of nitrogen compound metabolic process	38	2739	1.9e-11	8.4e-10		GO:0031323	regulation of cellular metabolic process	24	2980	1.7e-05	0.00054
GO:0080090	regulation of primary metabolic process	39	2889	2.2e-11	8.7e-10		GO:0006725	cellular aromatic compound metabolic process	31	4588	2.4e-05	0.0007
GO:0009889	regulation of biosynthetic process	38	2752	2.2e-11	8.7e-10		GO:0044763	single-organism cellular process	39	6591	2.8e-05	0.00079
GO:0032870	cellular response to hormone stimulus	22	879	2.2e-11	8.7e-10		GO:1901360	organic cyclic compound metabolic process	31	4700	3.9e-05	0.001
GO:0000160	phosphorelay signal transduction system	13	225	2.5e-11	9.4e-10		GO:0009409	response to cold	8	384	3.8e-05	0.001
GO:0071495	cellular response to endogenous stimulus	22	890	2.8e-11	1e-09		GO:0010035	response to inorganic substance	12	926	4.4e-05	0.001
GO:0034654	nucleobase-containing compound biosynthetic process	38	2781	3e-11	1.1e-09		GO:0006970	response to osmotic stress	10	636	4.2e-05	0.001
GO:0010468	regulation of gene expression	38	2814	4.3e-11	1.5e-09		GO:0031326	regulation of cellular biosynthetic process	22	2734	4.3e-05	0.001
GO:0060255	regulation of macromolecule metabolic process	39	2998	6.5e-11	2.2e-09		GO:0051171	regulation of nitrogen compound metabolic process	22	2739	4.5e-05	0.001
GO:0019222	regulation of metabolic process	40	3181	9.4e-11	3.1e-09		GO:0018130	heterocycle biosynthetic process	23	2957	4.7e-05	0.0011
GO:0018130	heterocycle biosynthetic process	38	2957	1.8e-10	5.7e-09		GO:0009889	regulation of biosynthetic process	22	2752	4.8e-05	0.0011
GO:1901362	organic cyclic compound biosynthetic process	39	3174	3.5e-10	1.1e-08		GO:0019222	regulation of metabolic process	24	3181	5e-05	0.0011
GO:0019438	aromatic compound biosynthetic process	38	3058	4.7e-10	1.4e-08		GO:0009699	phenylpropanoid biosynthetic process	5	121	5.4e-05	0.0011
GO:0050794	regulation of cellular process	49	4857	6.5e-10	1.9e-08		GO:0050789	regulation of biological process	33	5306	6.4e-05	0.0013
GO:0016070	RNA metabolic process	38	3403	9.1e-09	2.6e-07		GO:0050794	regulation of cellular process	31	4857	7.3e-05	0.0015
GO:0050789	regulation of biological process	49	5306	1.3e-08	3.7e-07		GO:0051716	cellular response to stimulus	22	2856	8.3e-05	0.0015
GO:0051716	cellular response to stimulus	33	2856	5.5e-08	1.5e-06		GO:2001141	regulation of RNA biosynthetic process	20	2445	8.4e-05	0.0015
GO:0065007	biological regulation	51	6062	1.3e-07	3.4e-06		GO:0006355	regulation of transcription, DNA-templated	20	2443	8.3e-05	0.0015
GO:0090304	nucleic acid metabolic process	38	3768	1.4e-07	3.6e-06		GO:1903506	regulation of nucleic acid-templated transcription	20	2445	8.4e-05	0.0015
GO:0007165	signal transduction	26	1965	1.6e-07	4.1e-06		GO:0044710	single-organism metabolic process	27	3970	9e-05	0.0016
GO:0072359	circulatory system development	5	26	1.8e-07	4.4e-06		GO:0051252	regulation of RNA metabolic process	20	2474	9.9e-05	0.0017
GO:0072358	cardiovascular system development	5	26	1.8e-07	4.4e-06		GO:0009651	response to salt stress	9	574	0.00011	0.0018
GO:0001944	vasculature development	5	26	1.8e-07	4.4e-06		GO:0009737	response to abscisic acid	9	578	0.00011	0.0019
GO:0014070	response to organic cyclic compound	12	405	1.9e-07	4.6e-06		GO:0097305	response to alcohol	9	583	0.00012	0.002
GO:0044700	single organism signaling	26	1995	2.1e-07	4.9e-06		GO:0046148	pigment biosynthetic process	5	148	0.00013	0.0022
GO:0023052	signaling	26	1997	2.2e-07	4.9e-06		GO:0019219	regulation of nucleobase-containing compound metabolic process	20	2529	0.00013	0.0022
GO:0048523	negative regulation of cellular process	14	594	2.7e-07	6e-06		GO:0097659	nucleic acid-templated transcription	20	2561	0.00016	0.0024
GO:0009751	response to salicylic acid	9	209	3.6e-07	7.9e-06		GO:0006351	transcription, DNA-templated	20	2559	0.00016	0.0024
GO:0007154	cell communication	27	2223	4.7e-07	1e-05		GO:0032774	RNA biosynthetic process	20	2566	0.00016	0.0024
GO:0009890	negative regulation of biosynthetic process	11	360	4.7e-07	1e-05		GO:0034654	nucleobase-containing compound biosynthetic process	21	2781	0.00017	0.0025
GO:0009059	macromolecule biosynthetic process	41	4511	6e-07	1.2e-05		GO:0008152	metabolic process	56	12035	0.00019	0.0028
GO:0006950	response to stress	35	3506	6.6e-07	1.4e-05		GO:0033993	response to lipid	10	772	0.0002	0.0029
GO:1902679	negative regulation of RNA biosynthetic process	9	231	8e-07	1.6e-05		GO:0009698	phenylpropanoid metabolic process	5	164	0.00021	0.003
GO:1903507	negative regulation of nucleic acid-templated transcription	9	231	8e-07	1.6e-05		GO:1901576	organic substance biosynthetic process	34	5913	0.00023	0.0032
GO:0051253	negative regulation of RNA metabolic process	9	232	8.3e-07	1.6e-05		GO:2000112	regulation of cellular macromolecule biosynthetic process	20	2657	0.00026	0.0035
GO:0044271	cellular nitrogen compound biosynthetic process	40	4436	1.1e-06	2.1e-05		GO:0010556	regulation of macromolecule biosynthetic process	20	2666	0.00027	0.0036
GO:0034645	cellular macromolecule biosynthetic process	40	4455	1.2e-06	2.3e-05		GO:0009058	biosynthetic process	35	6255	0.0003	0.004
GO:0045934	negative regulation of nucleobase-containing compound metabolic process	9	249	1.5e-06	2.7e-05		GO:0042440	pigment metabolic process	5	181	0.00033	0.0043
GO:0031324	negative regulation of cellular metabolic process	11	412	1.7e-06	3.1e-05		GO:0065007	biological regulation	34	6062	0.00037	0.0048
GO:1901360	organic cyclic compound metabolic process	41	4700	1.8e-06	3.2e-05		GO:0044711	single-organism biosynthetic process	15	1735	0.00042	0.0053
GO:0006139	nucleobase-containing compound metabolic process	38	4178	1.8e-06	3.3e-05		GO:0044249	cellular biosynthetic process	33	5870	0.00046	0.0057
GO:0010558	negative regulation of macromolecule biosynthetic process	10	339	2.2e-06	3.8e-05		GO:0009408	response to heat	5	199	0.00051	0.0062
GO:0009892	negative regulation of metabolic process	12	521	2.5e-06	4.4e-05		GO:0010468	regulation of gene expression	20	2814	0.00054	0.0065
GO:0006725	cellular aromatic compound metabolic process	40	4588	2.6e-06	4.4e-05		GO:0032870	cellular response to hormone stimulus	10	879	0.00055	0.0066
GO:0048519	negative regulation of biological process	15	848	3.3e-06	5.4e-05		GO:0071495	cellular response to endogenous stimulus	10	890	0.00061	0.0071
GO:0031327	negative regulation of cellular biosynthetic process	10	355	3.3e-06	5.4e-05		GO:0009416	response to light stimulus	9	744	0.00069	0.008
GO:0051172	negative regulation of nitrogen compound metabolic process	10	356	3.3e-06	5.5e-05		GO:0080090	regulation of primary metabolic process	20	2889	0.00075	0.0086
GO:0009628	response to abiotic stimulus	24	2022	3.4e-06	5.6e-05		GO:0009314	response to radiation	9	772	0.00089	0.01
GO:0045892	negative regulation of transcription, DNA-templated	8	215	4.6e-06	7.4e-05		GO:0009987	cellular process	56	12771	0.0011	0.013
GO:0035556	intracellular signal transduction	13	660	5e-06	7.9e-05		GO:0060255	regulation of macromolecule metabolic process	20	2998	0.0012	0.013
GO:0010605	negative regulation of macromolecule metabolic process	11	480	7.1e-06	0.00011		GO:0009755	hormone-mediated signaling pathway	9	821	0.0014	0.015
GO:0046483	heterocycle metabolic process	38	4433	7.7e-06	0.00012		GO:0070887	cellular response to chemical stimulus	11	1176	0.0014	0.015
GO:0001101	response to acid chemical	17	1181	1e-05	0.00015		GO:0071310	cellular response to organic substance	10	1023	0.0017	0.018
GO:2000113	negative regulation of cellular macromolecule biosynthetic process	9	323	1.1e-05	0.00017		GO:0044237	cellular metabolic process	45	9879	0.0029	0.031
GO:0044249	cellular biosynthetic process	45	5870	1.5e-05	0.00021		GO:2000026	regulation of multicellular organismal development	6	442	0.0032	0.033
GO:0010467	gene expression	39	4747	1.5e-05	0.00022		GO:0044550	secondary metabolite biosynthetic process	5	311	0.0035	0.036
GO:1901576	organic substance biosynthetic process	45	5913	1.8e-05	0.00025		GO:0007165	signal transduction	14	1965	0.004	0.04
GO:0006979	response to oxidative stress	10	453	2.6e-05	0.00037		GO:0048580	regulation of post-embryonic development	5	329	0.0044	0.044
GO:0009058	biosynthetic process	46	6255	3.3e-05	0.00046		GO:0023052	signaling	14	1997	0.0046	0.044
GO:0009611	response to wounding	7	217	4.5e-05	0.00063		GO:0044700	single organism signaling	14	1995	0.0046	0.044
GO:0009753	response to jasmonic acid	7	225	5.6e-05	0.00077		GO:0071704	organic substance metabolic process	47	10672	0.0045	0.044
GO:0010629	negative regulation of gene expression	9	415	7.5e-05	0.001		GO:0051239	regulation of multicellular organismal process	6	490	0.0052	0.049
GO:0044767	single-organism developmental process	28	3131	8.6e-05	0.0012
GO:0043161	proteasome-mediated ubiquitin-dependent protein catabolic process	6	170	0.0001	0.0013
GO:0010498	proteasomal protein catabolic process	6	172	0.00011	0.0014
GO:0032502	developmental process	28	3233	0.00015	0.0019
GO:0010557	positive regulation of macromolecule biosynthetic process	8	373	0.00021	0.0026
GO:0010604	positive regulation of macromolecule metabolic process	9	482	0.00023	0.0029
GO:0045935	positive regulation of nucleobase-containing compound metabolic process	8	379	0.00023	0.0029
GO:0009409	response to cold	8	384	0.00025	0.0031
GO:0031328	positive regulation of cellular biosynthetic process	8	396	0.0003	0.0038
GO:0006952	defense response	17	1566	0.00031	0.0038
GO:0051173	positive regulation of nitrogen compound metabolic process	8	399	0.00032	0.0039
GO:0009416	response to light stimulus	11	744	0.00033	0.004
GO:0009891	positive regulation of biosynthetic process	8	409	0.00038	0.0045
GO:0009314	response to radiation	11	772	0.00045	0.0053
GO:0009893	positive regulation of metabolic process	9	535	0.00048	0.0056
GO:0044260	cellular macromolecule metabolic process	48	7410	0.00052	0.006
GO:0034641	cellular nitrogen compound metabolic process	40	5805	0.00058	0.0067
GO:0043170	macromolecule metabolic process	51	8111	0.00064	0.0072
GO:0045893	positive regulation of transcription, DNA-templated	7	347	0.00074	0.0082
GO:1902680	positive regulation of RNA biosynthetic process	7	348	0.00075	0.0082
GO:1903508	positive regulation of nucleic acid-templated transcription	7	348	0.00075	0.0082
GO:0044707	single-multicellular organism process	24	2875	0.00083	0.009
GO:0051254	positive regulation of RNA metabolic process	7	356	0.00085	0.0092
GO:0007568	aging	5	174	0.00095	0.01
GO:0009987	cellular process	71	12771	0.00096	0.01
GO:0044763	single-organism cellular process	43	6591	0.0011	0.011
GO:0006511	ubiquitin-dependent protein catabolic process	7	376	0.0012	0.012
GO:0048731	system development	18	1929	0.0012	0.012
GO:0019941	modification-dependent protein catabolic process	7	378	0.0012	0.012
GO:0043632	modification-dependent macromolecule catabolic process	7	380	0.0012	0.013
GO:0006807	nitrogen compound metabolic process	41	6241	0.0013	0.013
GO:0010628	positive regulation of gene expression	7	383	0.0013	0.013
GO:0031325	positive regulation of cellular metabolic process	8	495	0.0013	0.013
GO:0048856	anatomical structure development	25	3146	0.0013	0.013
GO:0044237	cellular metabolic process	58	9879	0.0013	0.013
GO:0007275	multicellular organism development	23	2811	0.0014	0.014
GO:0033993	response to lipid	10	772	0.0017	0.016
GO:0021700	developmental maturation	5	199	0.0017	0.016
GO:0032501	multicellular organismal process	24	3032	0.0017	0.016
GO:0016567	protein ubiquitination	8	526	0.0018	0.017
GO:0010035	response to inorganic substance	11	926	0.0019	0.018
GO:0044265	cellular macromolecule catabolic process	8	541	0.0022	0.02
GO:0044699	single-organism process	55	9448	0.0024	0.022
GO:0032446	protein modification by small protein conjugation	8	550	0.0024	0.022
GO:0051603	proteolysis involved in cellular protein catabolic process	7	435	0.0026	0.024
GO:0009266	response to temperature stimulus	8	559	0.0027	0.024
GO:0009605	response to external stimulus	15	1582	0.0027	0.024
GO:0044257	cellular protein catabolic process	7	444	0.0029	0.026
GO:0009966	regulation of signal transduction	5	227	0.003	0.026
GO:0023051	regulation of signaling	5	231	0.0032	0.028
GO:0010646	regulation of cell communication	5	234	0.0034	0.029
GO:0030163	protein catabolic process	7	467	0.0038	0.033
GO:0009735	response to cytokinin	5	244	0.004	0.034
GO:0044238	primary metabolic process	56	9890	0.0041	0.035
GO:0048518	positive regulation of biological process	10	881	0.0042	0.036
GO:0070647	protein modification by small protein conjugation or removal	8	610	0.0045	0.037
GO:0009057	macromolecule catabolic process	9	747	0.0045	0.037
GO:0019748	secondary metabolic process	7	492	0.0051	0.042

### Sheet: Comparison of vtc2 DEG Datasets
Table S2 List of genes whose expression is altered in vtc mutants and gene ontology enrichment analysis
Comparison of vtc2 DEG Datasets
This table lists genes that were found to be upregulated in vtc2 mutants in both our RNA-seq analysis and the microarray-based transcriptome study by Kerchev et al. (2011). Only genes with significantly increased expression levels in both datasets are included.
AGI code	Symbol	Full name
At2g15080	RLP19	receptor like protein 19
At4g24570	DIC2	dicarboxylate carrier 2
At1g27730	STZ	salt tolerance zinc finger
At3g44260	CAF1a	Polynucleotidyl transferase, ribonuclease H-like superfamily protein
At4g27280	AT4G27280	Calcium-binding EF-hand family protein
At1g74930	ORA47	Integrase-type DNA-binding superfamily protein
At3g55980	SZF1	salt-inducible zinc finger 1
At2g40000	HSPRO2	ortholog of sugar beet HS1 PRO-1 2
At5g61600	ERF104	ethylene response factor 104
At5g57560	TCH4	Xyloglucan endotransglucosylase/hydrolase family protein
At5g51190	AT5G51190	Integrase-type DNA-binding superfamily protein
